# First paleoproteomics evidence of *Panicum miliaceum* in human dental calculus revealed through expanded protein database approaches

**DOI:** 10.64898/2026.04.03.716286

**Authors:** Marine Morvan, Giedrė Motuzaitė Matuzevičiūtė

## Abstract

Ancient proteins provide a direct window into past diets by enabling the identification of consumed foods through the analysis of dental calculus. While previous studies have reliably detected animal-derived proteins such as milk, plant-derived proteins remain markedly underrepresented, leaving a significant gap in our understanding of the role of plants in past human diets.

Here, we re-analyze open-access paleoproteomics datasets using an expanded protein database approach. This approach incorporates both reviewed and unreviewed entries, enabling the detection of species-specific protein sequences not validated in commonly used databases. We focus on the proteome of *Panicum miliaceum* and revisit two archaeological dental calculus datasets spanning the Eneolithic to Iron Age from the Pontic–Caspian region and the Levantine coast (*n* = 63 individuals).

We identify 60 unique peptides derived from 60 previously overlooked proteins of *Panicum miliaceum* in 39 individuals. All peptides are taxonomically unique to *Panicum miliaceum* and were confidently assigned using a stringent multi-tier validation strategy. These results provide the first paleoproteomic evidence of its consumption in human dental calculus, thereby revising its chronology and dispersal pathways across Eurasia.

More broadly, this study demonstrates that expanding protein databases beyond current annotations enables the detection of underrepresented plant taxa and provides a generalizable framework for improving plant identification in paleoproteomics.
