## Supplementary materials 2 for "First paleoproteomics evidence of *Panicum miliaceum* in human dental calculus revealed through expanded protein database approaches"

### Sheet: Sheet1
First paleoproteomics evidence of Panicum miliaceum consumption in human dental calculus
Marine Morvan1,*, Giedrė Motuzaitė Matuzevičiūtė 1
1 Vilnius University, Faculty of History, Department of Archaeology, Universiteto g. 7, LT-01513 Vilnius, Lithuania
auto enzyme (trypsin)	nonspecific enzyme	Datation	Period	Lab ID	Individual	Site	Latitude	Longitude
non-unique millet peptides	unique millet peptides	814-547	Final Bronze Age	DA432	LOP2 K.1 N-1 K.2	Lopatino 2	53.823	50.6644
unique millet peptides	non-unique millet peptides	n.d.	Late Bronze Age	DA104	KRI9 K.5 N-6	Krivyanskiy 9	47.41	40.1781
unique millet peptides	non-unique millet peptides	n.d.	Middle Bronze Age	DA434	SHU2 K.6 N-1	Shumayevo 2	51.7529	52.8914
non-unique millet peptides	unique millet peptides	n.d.	Middle Bronze Age	Z447	UTE6 K.4 N-5	Utevka 6	52.9216	50.9628
unique millet peptides	non-unique millet peptides	2020-1610	Middle Bronze Age	DA101	UTE6 K-6 N-6	Utevka 6	52.9216	50.9628
unique millet peptides	unique millet peptides	2469-1928	Middle Bronze Age	DA421	UTE6 K.6 N-2 K-1	Utevka 6	52.9216	50.9628
unique millet peptides	non-unique millet peptides	2122-1922	Middle Bronze Age	DA095	KRS K.3 N-1	Krasikovskyi 1	52.823	53.6542
unique millet peptides	unique millet peptides	2700-2500	Middle Bronze Age	DA109	KAL1 K.1 N-6	Kalinovski 1	44.475	41.7889
non-unique millet peptides	unique millet peptides	2040-1620	Middle Bronze Age	DA438	POT K.5 N-3	Potapovka 1	53.66	50.67
non-unique millet peptides	unique millet peptides	2280-2215	Early Bronze Age	Z438	KRI9 K.2 N-2	Krivyanskiy 9	47.41	40.1781
unique millet peptides	unique millet peptides	3341-2203	Early Bronze Age	DA420	KRI9 K.4 N-21	Krivyanskiy 9	47.41	40.1781
non-unique millet peptides	unique millet peptides	3365-3105	Early Bronze Age	DA094	KRS1 K.2 N-1	Krasikovskyi 1	52.823	53.6542
unique millet peptides	unique millet peptides	3619-3020	Early Bronze Age	DA096	LOP1 K.3P N-1	Lopatino 1	53.823	50.6644
unique millet peptides	unique millet peptides	n.d.	Early Bronze Age	DA418	TRU K.5 N-1	Trudovoy 2	51.5611	53.1737
non-unique millet peptides	unique millet peptides	2872-2625	Early Bronze Age	DA433	MUSV K.1 N-1	Mustayevo 5	51.6379	53.3935
unique millet peptides	unique millet peptides	3330-2347	Early Bronze Age	DA435	POD K.1 N-3	Podlesny	53.2366	50.5273
unique millet peptides	unique millet peptides	2910-2877	Early Bronze Age	DA439	KRS K.1 N-1	Krasikovskyi 1	52.823	53.6542
unique millet peptides	unique millet peptides	n.d.	Early Bronze Age	DA511	KRA K.1 N-4	Krasnokholm 3	51.544	53.5551
unique millet peptides	non-unique millet peptides	2887-2634	Early Bronze Age	DA512	N.P. K.2 N-3	Nizhnaya Pavlovka 5	51.7434	55.0854
unique millet peptides	unique millet peptides	3518-2933	Early Bronze Age	DA425	PAN N-6	Panitskoe 6B	51.2424	45.75
unique millet peptides	unique millet peptides	2875-2601	Early Bronze Age	DA427	PYA K.6 N-2	Pyatiletka	51.7451	54.7946
non-unique millet peptides	unique millet peptides	3088-2209	Early Bronze Age	DA429	LES K.1 N-1	Leshchevskoe 1	52.9333	50.9833
non-unique millet peptides	unique millet peptides	n.d.	Eneolithic	Z443	MUR2 N-130.1	Murziha 2	55.7394	51.6472
unique millet peptides	unique millet peptides	n.d.	Eneolithic	DA437	MUR2 N-98	Murziha 2	55.7394	51.6472
unique millet peptides	unique millet peptides	n.d.	Eneolithic	DA426	MUR2 K-1 N-130	Murziha 2	55.7394	51.6472
no millet peptides	unique millet peptides	n.d.	Eneolithic	DA436	KHA1 N-125	Khavalynsk 1	52.3534	48.0783
unique millet peptides	non-unique millet peptides	n.d.	Eneolithic	DA424	KHA1 N-A	Khavalynsk 1	52.3534	48.0783
unique millet peptides	non-unique millet peptides	n.d.	Eneolithic	DA442	KHA2 N-61/62	Khavalynsk 2	52.3534	48.0783
unique millet peptides	non-unique millet peptides	4899-3818	Eneolithic	DA430	KHA2 N-1	Khavalynsk 2	52.3534	48.0783
unique millet peptides	non-unique millet peptides	4899-4056	Eneolithic	DA097	KHA2 N-4	Khavalynsk 2	52.3534	48.0783
unique millet peptides	non-unique millet peptides	1100–1000	Early Iron Age	ERA005	L2091/B20434	Tel Erani	31.6121	34.7862
unique millet peptides	no millet peptides	1100–1000	Early Iron Age	ERA017	L2160/B21024	Tel Erani	31.6121	34.7862
unique millet peptides	unique millet peptides	1100–1000	Early Iron Age	ERA023	L2181/B21146	Tel Erani	31.6121	34.7862
no millet peptides	unique millet peptides	1550–1450	Late Bronze Age	MGD007	Tomb 16/H/045 (LB202)	Megiddo	32.5779	35.18
unique millet peptides	unique millet peptides	1550–1450	Late Bronze Age	MGD006	Tomb 16/H/045 (LB155)	Megiddo	32.5779	35.18
unique millet peptides	unique millet peptides	1650–1400	Middle Bronze Age	MGD009	Tomb 12/K/096 (LB011)	Megiddo	32.5779	35.18
no millet peptides	unique millet peptides	1650–1550	Middle Bronze Age	MGD001	Tomb 50, 16/H/063 (LB092)	Megiddo	32.5779	35.18
non-unique millet peptides	unique millet peptides	1650–1400	Middle Bronze Age	MGD017	Tomb 100, 10/K/120 (LB007)	Megiddo	32.5779	35.18
non-unique millet peptides	unique millet peptides	1630–1550	Middle Bronze Age	MGD018	Tomb 100, 10/K/121 (LB002)	Megiddo	32.5779	35.18
